# Cell type- and state- resolved immune transcriptomic profiling identifies glucocorticoid-responsive molecular defects in multiple sclerosis T cells

**DOI:** 10.1101/2022.06.29.498195

**Authors:** Tina Roostaei, Afsana Sabrin, Pia Kivisäkk, Cristin McCabe, Parham Nejad, Daniel Felsky, Hanane Touil, Ioannis S. Vlachos, Daniel Hui, Jennifer Fransson, Nikolaos A. Patsopoulos, Vijay K. Kuchroo, Violetta Zujovic, Howard L. Weiner, Hans-Ulrich Klein, Philip L. De Jager

## Abstract

The polygenic and multi-cellular nature of multiple sclerosis (MS) immunopathology necessitates cell-type-specific molecular studies in order to improve our understanding of the diverse mechanisms underlying immune cell dysfunction in MS. Here, by generating a dataset of 1,075 transcriptomes from 209 participants (167 MS and 42 healthy), we assessed MS-associated transcriptional changes in six implicated cell-type-states: naïve and memory helper T cells and classical monocytes purified from peripheral blood, each in their primary (*ex vivo*, unstimulated) and *in vitro* stimulated states. Our data suggest that primary profiles show larger MS-associated differences than the post-stimulation contexts. We further identified shared and distinct changes in individual genes, biological pathways, and co-expressed gene modules in MS T cells and monocytes, and prioritized genes such as *ZBTB16* as MS-associated regulators in both cell types. Of six identified MS-associated co-expressed gene modules, three (two lymphoid and one myeloid) were replicated in independent data from peripheral blood mononuclear cells (PBMC) and monocyte-derived macrophages. A subsequent *in silico* drug screen prioritized small-molecule compounds for reversing the perturbation of the MS-associated modules. The effects of glucocorticoid receptor agonists as the top-identified therapeutic class for the replicated T cell modules were validated using targeted *in silico* analyses and *in vitro* experiments, suggesting the coordinated dysregulation of glucocorticoid-responsive genes in MS T cells. In summary, our study identifies and validates individual genes and co-expressed gene modules from T and myeloid cells that are perturbed in MS, offering new targets for therapeutic discovery and biomarker development to guide the management of MS.
