## Supplementary material for "Cell type- and state- resolved immune transcriptomic profiling identifies glucocorticoid-responsive molecular defects in multiple sclerosis T cells": hubs.csv

module	moduleSize	gene_ID	Study	hgnc_symbol	chromosome_name	entrezgene
antiquewhite4	27	ENSG00000111679	MonoStim	PTPN6	12	5777
bisque4	44	ENSG00000008282	MonoStim	SYPL1	7	6856
black	193	ENSG00000109320	MonoStim	NFKB1	4	4790
blue	571	ENSG00000160326	MonoStim	SLC2A6	9	11182
brown	548	ENSG00000052795	MonoStim	FNIP2	4	57600
brown4	44	ENSG00000198743	MonoStim	SLC5A3	21	6526
coral1	28	ENSG00000052802	MonoStim	MSMO1	4	6307
coral2	27	ENSG00000169554	MonoStim	ZEB2	2	9839
cyan	105	ENSG00000130340	MonoStim	SNX9	6	51429
darkgreen	76	ENSG00000198886	MonoStim	MT-ND4	MT	4538
darkgrey	73	ENSG00000273237	MonoStim	NA	NA	NA
darkmagenta	56	ENSG00000277632	MonoStim	CCL3	17	6348
darkolivegreen	58	ENSG00000232112	MonoStim	TMA7	3	51372
darkorange	70	ENSG00000106991	MonoStim	ENG	9	2022
darkorange2	45	ENSG00000165119	MonoStim	HNRNPK	9	3190
darkred	82	ENSG00000010295	MonoStim	IFFO1	12	25900
darkseagreen4	29	ENSG00000211455	MonoStim	STK38L	12	23012
darkslateblue	44	ENSG00000187189	MonoStim	TSPYL4	6	23270
darkturquoise	74	ENSG00000197756	MonoStim	RPL37A	2	6168
floralwhite	46	ENSG00000177971	MonoStim	IMP3	15	55272
green	234	ENSG00000145979	MonoStim	TBC1D7	6	107080638
greenyellow	122	ENSG00000157514	MonoStim	TSC22D3	X	1831
grey60	89	ENSG00000213585	MonoStim	VDAC1	5	7416
honeydew1	31	ENSG00000134684	MonoStim	YARS	1	8565
ivory	46	ENSG00000135404	MonoStim	CD63	12	967
lavenderblush3	33	ENSG00000075624	MonoStim	ACTB	7	60
lightcyan	97	ENSG00000172531	MonoStim	PPP1CA	11	5499
lightcyan1	47	ENSG00000136158	MonoStim	SPRY2	13	10253
lightgreen	84	ENSG00000125740	MonoStim	FOSB	19	2354
lightpink4	33	ENSG00000182782	MonoStim	HCAR2	12	338442
lightsteelblue1	49	ENSG00000185475	MonoStim	TMEM179B	11	374395
lightyellow	83	ENSG00000161638	MonoStim	ITGA5	12	3678
magenta	134	ENSG00000163131	MonoStim	CTSS	1	1520
maroon	35	ENSG00000106366	MonoStim	SERPINE1	7	5054
mediumorchid	26	ENSG00000206625	MonoStim	RNU6-1	15	26827
mediumpurple3	49	ENSG00000117984	MonoStim	CTSD	11	1509
midnightblue	104	ENSG00000175768	MonoStim	TOMM5	9	401505
navajowhite2	36	ENSG00000129824	MonoStim	RPS4Y1	Y	6192
orange	72	ENSG00000242247	MonoStim	ARFGAP3	22	26286
orangered4	50	ENSG00000136279	MonoStim	DBNL	7	28988
paleturquoise	63	ENSG00000167553	MonoStim	TUBA1C	12	84790
palevioletred3	37	ENSG00000196821	MonoStim	C6orf106	6	64771
pink	164	ENSG00000165732	MonoStim	DDX21	10	9188
plum1	51	ENSG00000167004	MonoStim	PDIA3	15	2923
plum2	43	ENSG00000278189	MonoStim	RNA5-8SN1	21	106632260
purple	128	ENSG00000142507	MonoStim	PSMB6	17	5694
red	226	ENSG00000197279	MonoStim	ZNF165	6	7718
royalblue	83	ENSG00000091592	MonoStim	NLRP1	17	728392
saddlebrown	68	ENSG00000102879	MonoStim	CORO1A	16	11151
salmon	107	ENSG00000273802	MonoStim	HIST1H2BG	6	8339
salmon4	37	ENSG00000183621	MonoStim	ZNF438	10	220929
sienna3	55	ENSG00000123636	MonoStim	BAZ2B	2	29994
skyblue	68	ENSG00000147604	MonoStim	RPL7	8	6129
skyblue1	22	ENSG00000125735	MonoStim	TNFSF14	19	8740
skyblue2	26	ENSG00000102312	MonoStim	PORCN	X	64840
skyblue3	52	ENSG00000155465	MonoStim	SLC7A7	14	9056
steelblue	65	ENSG00000113249	MonoStim	HAVCR1	5	26762
tan	119	ENSG00000138496	MonoStim	PARP9	3	83666
thistle1	41	ENSG00000108691	MonoStim	CCL2	17	6347
thistle2	41	ENSG00000136286	MonoStim	MYO1G	7	64005
turquoise	735	ENSG00000107372	MonoStim	ZFAND5	9	7763
violet	60	ENSG00000170542	MonoStim	SERPINB9	6	5272
white	69	ENSG00000142347	MonoStim	MYO1F	19	4542
yellow	304	ENSG00000177156	MonoStim	TALDO1	11	6888
yellow4	26	ENSG00000268734	MonoStim		19	NA
yellowgreen	53	ENSG00000132002	MonoStim	DNAJB1	19	3337
