## Supplementary material for "Cell type- and state- resolved immune transcriptomic profiling identifies glucocorticoid-responsive molecular defects in multiple sclerosis T cells": hubs.csv

module	moduleSize	gene_ID	Study	hgnc_symbol	chromosome_name	entrezgene
black	104	ENSG00000115415	MonoUnstim	STAT1	2	6772
blue	1057	ENSG00000179632	MonoUnstim	MAF1	8	84232
brown	456	ENSG00000011422	MonoUnstim	PLAUR	19	5329
cyan	58	ENSG00000133318	MonoUnstim	RTN3	11	10313
darkgreen	26	ENSG00000183878	MonoUnstim	UTY	Y	7404
darkgrey	24	ENSG00000260528	MonoUnstim	FAM157C	16	NA
darkred	28	ENSG00000136950	MonoUnstim	ARPC5L	9	81873
darkturquoise	26	ENSG00000198886	MonoUnstim	MT-ND4	MT	4538
green	121	ENSG00000100129	MonoUnstim	EIF3L	22	51386
greenyellow	82	ENSG00000206588	MonoUnstim	RNU1-28P	14	NA
grey60	55	ENSG00000114573	MonoUnstim	ATP6V1A	3	523
lightcyan	57	ENSG00000100387	MonoUnstim	RBX1	22	9978
lightgreen	48	ENSG00000125538	MonoUnstim	IL1B	2	3553
lightyellow	47	ENSG00000137575	MonoUnstim	SDCBP	8	6386
magenta	87	ENSG00000126709	MonoUnstim	IFI6	1	2537
midnightblue	58	ENSG00000145592	MonoUnstim	RPL37	5	6167
pink	90	ENSG00000067560	MonoUnstim	RHOA	3	387
purple	86	ENSG00000139112	MonoUnstim	GABARAPL1	12	23710
red	117	ENSG00000112137	MonoUnstim	PHACTR1	6	221692
royalblue	33	ENSG00000223865	MonoUnstim	HLA-DPB1	6	3115
salmon	59	ENSG00000169021	MonoUnstim	UQCRFS1	19	7386
tan	68	ENSG00000165672	MonoUnstim	PRDX3	10	10935
turquoise	2766	ENSG00000171115	MonoUnstim	GIMAP8	7	155038
yellow	135	ENSG00000135940	MonoUnstim	COX5B	2	1329
