## Supplementary material for "Cell type- and state- resolved immune transcriptomic profiling identifies glucocorticoid-responsive molecular defects in multiple sclerosis T cells": hubs.csv

module	moduleSize	gene_ID	Study	hgnc_symbol	chromosome_name	entrezgene
black	217	ENSG00000128272	TmemStim	ATF4	22	468
blue	350	ENSG00000239672	TmemStim	NME1	17	4830
brown	292	ENSG00000063046	TmemStim	EIF4B	12	1975
cyan	122	ENSG00000196154	TmemStim	S100A4	1	6275
darkgreen	86	ENSG00000100316	TmemStim	RPL3	22	6122
darkgrey	78	ENSG00000056558	TmemStim	TRAF1	9	7185
darkmagenta	48	ENSG00000280721	TmemStim	LINC01943	2	NA
darkolivegreen	49	ENSG00000111679	TmemStim	PTPN6	12	5777
darkorange	67	ENSG00000137959	TmemStim	IFI44L	1	10964
darkred	90	ENSG00000172115	TmemStim	CYCS	7	54205
darkturquoise	82	ENSG00000067704	TmemStim	IARS2	1	55699
green	268	ENSG00000115128	TmemStim	SF3B6	2	51639
greenyellow	136	ENSG00000126524	TmemStim	SBDS	7	51119
grey60	101	ENSG00000118971	TmemStim	CCND2	12	894
lightcyan	101	ENSG00000134460	TmemStim	IL2RA	10	3559
lightgreen	94	ENSG00000123416	TmemStim	TUBA1B	12	10376
lightyellow	91	ENSG00000105374	TmemStim	NKG7	19	4818
magenta	182	ENSG00000117228	TmemStim	GBP1	1	2633
midnightblue	117	ENSG00000172005	TmemStim	MAL	2	4118
orange	73	ENSG00000044574	TmemStim	HSPA5	9	3309
paleturquoise	50	ENSG00000171858	TmemStim	RPS21	20	6227
pink	210	ENSG00000135069	TmemStim	PSAT1	9	29968
plum1	24	ENSG00000204287	TmemStim	HLA-DRA	6	3122
purple	155	ENSG00000052802	TmemStim	MSMO1	4	6307
red	228	ENSG00000112079	TmemStim	STK38	6	11329
royalblue	90	ENSG00000232810	TmemStim	TNF	6	7124
saddlebrown	58	ENSG00000073111	TmemStim	MCM2	3	4171
salmon	135	ENSG00000156976	TmemStim	EIF4A2	3	1974
sienna3	47	ENSG00000159199	TmemStim	ATP5MC1	17	516
skyblue	61	ENSG00000123240	TmemStim	OPTN	10	10133
skyblue3	34	ENSG00000100902	TmemStim	PSMA6	14	5687
steelblue	50	ENSG00000273730	TmemStim		GL000220.1	NA
tan	136	ENSG00000271856	TmemStim	LINC01215	3	101929623
turquoise	1407	ENSG00000179632	TmemStim	MAF1	8	84232
violet	49	ENSG00000169442	TmemStim	CD52	1	1043
white	64	ENSG00000133574	TmemStim	GIMAP4	7	55303
yellow	280	ENSG00000182866	TmemStim	LCK	1	3932
yellowgreen	45	ENSG00000233864	TmemStim	TTTY15	Y	64595
