## Supplementary material for "Cell type- and state- resolved immune transcriptomic profiling identifies glucocorticoid-responsive molecular defects in multiple sclerosis T cells": hubs.csv

module	moduleSize	gene_ID	Study	hgnc_symbol	chromosome_name	entrezgene
black	73	ENSG00000171858	TmemUnstim	RPS21	20	6227
blue	974	ENSG00000177272	TmemUnstim	KCNA3	1	3738
brown	560	ENSG00000153234	TmemUnstim	NR4A2	2	4929
cyan	29	ENSG00000137959	TmemUnstim	IFI44L	1	10964
green	111	ENSG00000196154	TmemUnstim	S100A4	1	6275
greenyellow	40	ENSG00000198899	TmemUnstim	MT-ATP6	MT	4508
magenta	63	ENSG00000273802	TmemUnstim	HIST1H2BG	6	8339
midnightblue	23	ENSG00000273730	TmemUnstim		GL000220.1	NA
pink	64	ENSG00000100129	TmemUnstim	EIF3L	22	51386
purple	46	ENSG00000204287	TmemUnstim	HLA-DRA	6	3122
red	90	ENSG00000137441	TmemUnstim	FGFBP2	4	83888
salmon	30	ENSG00000096060	TmemUnstim	FKBP5	6	2289
tan	38	ENSG00000012817	TmemUnstim	KDM5D	Y	8284
turquoise	2381	ENSG00000132823	TmemUnstim	OSER1	20	51526
yellow	119	ENSG00000038274	TmemUnstim	MAT2B	5	27430
