## Supplementary material for "Cell type- and state- resolved immune transcriptomic profiling identifies glucocorticoid-responsive molecular defects in multiple sclerosis T cells": hubs.csv

module	moduleSize	gene_ID	Study	hgnc_symbol	chromosome_name	entrezgene
black	322	ENSG00000239672	TnStim	NME1	17	4830
blue	826	ENSG00000173812	TnStim	EIF1	17	10209
brown	813	ENSG00000175463	TnStim	TBC1D10C	11	374403
cyan	107	ENSG00000170860	TnStim	LSM3	3	27258
darkgreen	62	ENSG00000114737	TnStim	CISH	3	1154
darkgrey	57	ENSG00000198743	TnStim	SLC5A3	21	6526
darkmagenta	25	ENSG00000198899	TnStim	MT-ATP6	MT	4508
darkolivegreen	26	ENSG00000275302	TnStim	CCL4	17	6351
darkorange	53	ENSG00000132549	TnStim	VPS13B	8	157680
darkred	64	ENSG00000133872	TnStim	SARAF	8	51669
darkturquoise	58	ENSG00000116133	TnStim	DHCR24	1	1718
green	416	ENSG00000112079	TnStim	STK38	6	11329
greenyellow	145	ENSG00000162894	TnStim	FCMR	1	9214
grey60	69	ENSG00000156976	TnStim	EIF4A2	3	1974
lightcyan	82	ENSG00000276043	TnStim	UHRF1	19	29128
lightgreen	66	ENSG00000013441	TnStim	CLK1	2	1195
lightyellow	66	ENSG00000168685	TnStim	IL7R	5	3575
magenta	213	ENSG00000116560	TnStim	SFPQ	1	6421
midnightblue	91	ENSG00000135069	TnStim	PSAT1	9	29968
orange	54	ENSG00000135387	TnStim	CAPRIN1	11	4076
paleturquoise	41	ENSG00000183624	TnStim	HMCES	3	56941
pink	248	ENSG00000184009	TnStim	ACTG1	17	71
purple	184	ENSG00000134333	TnStim	LDHA	11	3939
red	375	ENSG00000117395	TnStim	EBNA1BP2	1	10969
royalblue	64	ENSG00000162924	TnStim	REL	2	5966
saddlebrown	42	ENSG00000145592	TnStim	RPL37	5	6167
salmon	113	ENSG00000133574	TnStim	GIMAP4	7	55303
sienna3	21	ENSG00000207513	TnStim	RNU1-3	1	26869
skyblue	44	ENSG00000158615	TnStim	PPP1R15B	1	84919
steelblue	41	ENSG00000115165	TnStim	CYTIP	2	9595
tan	132	ENSG00000157303	TnStim	SUSD3	9	203328
turquoise	1028	ENSG00000179632	TnStim	MAF1	8	84232
violet	38	ENSG00000069849	TnStim	ATP1B3	3	483
white	45	ENSG00000012817	TnStim	KDM5D	Y	8284
yellow	454	ENSG00000117228	TnStim	GBP1	1	2633
