## Supplementary material for "Cell type- and state- resolved immune transcriptomic profiling identifies glucocorticoid-responsive molecular defects in multiple sclerosis T cells": hubs.csv

module	moduleSize	gene_ID	Study	hgnc_symbol	chromosome_name	entrezgene
black	60	ENSG00000012817	TnUnstim	KDM5D	Y	8284
blue	1106	ENSG00000073849	TnUnstim	ST6GAL1	3	6480
brown	920	ENSG00000179632	TnUnstim	MAF1	8	84232
cyan	49	ENSG00000092841	TnUnstim	MYL6	12	4637
green	69	ENSG00000068697	TnUnstim	LAPTM4A	2	9741
greenyellow	55	ENSG00000100129	TnUnstim	EIF3L	22	51386
grey60	36	ENSG00000235527	TnUnstim	HIPK1-AS1	1	101928846
lightcyan	40	ENSG00000184678	TnUnstim	HIST2H2BE	1	8349
lightgreen	32	ENSG00000198899	TnUnstim	MT-ATP6	MT	4508
lightyellow	29	ENSG00000126709	TnUnstim	IFI6	1	2537
magenta	57	ENSG00000211899	TnUnstim	IGHM	14	NA
midnightblue	40	ENSG00000196154	TnUnstim	S100A4	1	6275
pink	59	ENSG00000273730	TnUnstim		GL000220.1	NA
purple	57	ENSG00000038274	TnUnstim	MAT2B	5	27430
red	63	ENSG00000271503	TnUnstim	CCL5	17	6352
salmon	49	ENSG00000172809	TnUnstim	RPL38	17	6169
tan	54	ENSG00000106952	TnUnstim	TNFSF8	9	944
turquoise	1169	ENSG00000162777	TnUnstim	DENND2D	1	79961
yellow	625	ENSG00000119801	TnUnstim	YPEL5	2	51646
