## Supplementary Table 1 for "Cell type- and state- resolved immune transcriptomic profiling identifies glucocorticoid-responsive molecular defects in multiple sclerosis T cells"

### Sheet: Supplementary_Table_1
cell type	gene_ID	hgnc_symbol	chromosome	entrezgene	average TPM	log fold change	t statistics	p value	adjusted p value
MonoUnstim	ENSG00000089737	DDX24	14	57062	28.3922	-0.227893	-4.77861	3.73e-06	0.0427505
TmemStim	ENSG00000083457	ITGAE	17	3682	37.3555	0.207619	5.09108	9.21e-07	0.0111736
MonoStim	ENSG00000081041	CXCL2	4	2920	410.785	-0.337716	-4.67643	6.22e-06	0.0317837
MonoStim	ENSG00000125538	IL1B	2	3553	2482.19	-0.562543	-4.60409	8.47e-06	0.0317837
MonoStim	ENSG00000130560	UBAC1	9	10422	7.95813	0.267056	4.58968	9e-06	0.0317837
MonoStim	ENSG00000226950	DANCR	4	57291	14.9827	0.31122	4.52704	1.17e-05	0.0317837
MonoStim	ENSG00000221821	C6orf226	6	441150	3.74725	0.563822	4.36885	2.25e-05	0.0489035
