## Supplementary Table 3 for "Cell type- and state- resolved immune transcriptomic profiling identifies glucocorticoid-responsive molecular defects in multiple sclerosis T cells"

### Sheet: Sheet1
cellType	GeneSet	N	n	P-value	adjusted P	genes
TnUnstim	HALLMARK_PI3K_AKT_MTOR_SIGNALING	105	10	2.65e-07	1.33e-05	RPS6KA1, LCK, PPP1CA, CDKN1B, HSP90B1, PFN1, GRB2, ACTR3, SLA, IL2RG
TnUnstim	HALLMARK_INTERFERON_GAMMA_RESPONSE	200	9	0.000409	0.00682	IRF7, UBE2L6, PSMB10, SAMHD1, PTPN1, APOL6, LCP2, UPP1, DDX58
TnUnstim	HALLMARK_INFLAMMATORY_RESPONSE	200	9	0.000409	0.00682	LCK, CD55, IRF7, BEST1, P2RX7, GPR132, PIK3R5, EMP3, LCP2
TnUnstim	HALLMARK_COMPLEMENT	199	8	0.00175	0.0129	LCK, CD55, ZEB1, IRF7, PFN1, PIK3R5, GRB2, LCP2
TnUnstim	HALLMARK_MTORC1_SIGNALING	200	8	0.00181	0.0129	DDIT4, HSP90B1, CORO1A, SLC9A3R1, PSMC4, ACTR3, TUBA4A, SLA
TnUnstim	HALLMARK_MYC_TARGETS_V1	200	8	0.00181	0.0129	SNRPA1, EIF4A1, PSMC4, PCBP1, UBE2L3, GNL3, CNBP, DHX15
TnUnstim	HALLMARK_ALLOGRAFT_REJECTION	200	8	0.00181	0.0129	EIF4G3, LCK, IRF7, PSMB10, ITK, LCP2, CCND3, IL2RG
TnUnstim	HALLMARK_UV_RESPONSE_DN	144	6	0.00547	0.0342	ATP2B4, CELF2, CDKN1B, MRPS31, ABCC1, SCAF8
TnUnstim	HALLMARK_P53_PATHWAY	199	7	0.00692	0.0385	DDIT4, ZBTB16, AEN, DCXR, CCND3, SESN1, UPP1
MonoUnstim	HALLMARK_MTORC1_SIGNALING	200	21	2.86e-09	1.43e-07	NFYC, DDIT4, STIP1, SLC2A3, BCAT1, PSMB5, RDH11, LGMN, DDX39A, ACTR2, ACTR3, HSPD1, IDH1, TUBA4A, SLC6A6, GBE1, USO1, CDKN1A, INSIG1, COPS5, SLA
MonoUnstim	HALLMARK_TNFA_SIGNALING_VIA_NFKB	200	19	8.25e-08	2.06e-06	KLF6, EGR2, CD44, SLC2A3, IRS2, SNN, PER1, CCL2, SERPINB2, JUNB, NFE2L2, CEBPB, MAFF, CCRL2, TIPARP, CDKN1A, CEBPD, DDX58, KLF9
MonoUnstim	HALLMARK_UNFOLDED_PROTEIN_RESPONSE	113	10	0.000179	0.00299	KIF5B, DDIT4, HERPUD1, CCL2, EIF4A3, CXXC1, CEBPB, ARFGAP1, NFYA, TSPYL2
MonoUnstim	HALLMARK_IL2_STAT5_SIGNALING	200	13	0.000452	0.00565	TNFRSF1B, LRRC8C, KLF6, CD44, IL10RA, SLC2A3, GPR65, ANXA4, MAFF, CCND3, TNFRSF21, IFNGR1, TLR7
MonoUnstim	HALLMARK_HYPOXIA	200	12	0.00148	0.0123	KLF6, DDIT4, SLC2A3, IRS2, TPST2, MAFF, SLC6A6, GBE1, TIPARP, NDST1, CDKN1A, ZNF292
MonoUnstim	HALLMARK_INFLAMMATORY_RESPONSE	200	12	0.00148	0.0123	TNFRSF1B, PTAFR, KLF6, IL10RA, CCL2, GNA15, NMI, CCRL2, SGMS2, LCP2, CDKN1A, CYBB
MonoUnstim	HALLMARK_PI3K_AKT_MTOR_SIGNALING	105	8	0.00207	0.0148	ARF1, ARHGDIA, MKNK2, ACTR2, ACTR3, PIKFYVE, CDKN1A, SLA
MonoUnstim	HALLMARK_GLYCOLYSIS	200	11	0.00447	0.0248	BPNT1, DDIT4, CD44, IRS2, GALK2, IDH1, COPB2, GNPDA1, ZNF292, CHST12, IL13RA1
MonoUnstim	HALLMARK_ALLOGRAFT_REJECTION	200	11	0.00447	0.0248	EIF3A, BCAT1, GPR65, IGSF6, CCL2, IL27RA, LCP2, CCND3, IFNGR1, ELF4, FLNA
