## Supplementary Table 4 for "Cell type- and state- resolved immune transcriptomic profiling identifies glucocorticoid-responsive molecular defects in multiple sclerosis T cells"

### Sheet: Supplementary_Table_6
module	sex tstats	sex pval	MS vs HC tstats	MS vs HC pval	untreated MS vs HC tstats	untreated MS vs HC pval	GA-treated MS vs HC tstats	GA-treated MS vs HC pval	treatment tstats	treatment pval	EDSS tstats	EDSS pval	BPF tstats	BPF pval	lesion log tstats	lesion log pval	EDSS change tstats	EDSS change pval	BPF slope tstats	BPF slope pval	lesion log slope tstats	lesion log slope pval	MS MHC PRS tstats	MS MHC PRS pval	MS non-MHC PRS tstats	MS non-MHC PRS pval	MS total PRS tstats	MS total PRS pval
TnUnstim.brown	0.61	0.54	-0.59	0.56	-0.032	0.97	-0.9	0.37	-0.91	0.36	-0.16	0.87	-0.91	0.36	1.8	0.073	-0.0073	0.99	-0.38	0.71	0.44	0.66	0.98	0.33	2.8	0.0062	2.4	0.018
TnUnstim.lightgreen	-0.24	0.81	-0.14	0.89	0.64	0.53	-0.67	0.51	-1.8	0.078	-0.9	0.37	-1.7	0.092	-1.3	0.19	-0.42	0.68	0.24	0.81	-0.32	0.75	-0.64	0.52	-0.85	0.4	-1	0.31
TnUnstim.magenta	-1.5	0.14	1.1	0.28	1.4	0.18	0.74	0.46	-0.57	0.57	-0.14	0.89	0.62	0.54	-0.56	0.58	0.31	0.76	0.9	0.37	-0.95	0.35	-0.026	0.98	-0.61	0.54	-0.39	0.7
TnUnstim.midnightblue	2.1	0.038	2.4	0.019	2.2	0.031	2.1	0.038	-0.42	0.67	0.11	0.92	-0.42	0.68	-0.13	0.89	1.5	0.13	-0.33	0.74	0.75	0.46	-1.4	0.18	-0.76	0.45	-1.5	0.14
TnUnstim.red	0.19	0.85	1	0.31	1	0.31	0.84	0.4	-0.34	0.74	-0.89	0.38	0.57	0.57	0.22	0.83	1.4	0.16	0.56	0.58	0.41	0.68	-1	0.32	-0.76	0.45	-1.2	0.22
TnUnstim.salmon	2.5	0.013	2.4	0.016	3.3	0.0012	1.4	0.18	-2.3	0.024	-0.66	0.51	-0.33	0.74	1.4	0.15	0.95	0.35	-0.14	0.89	0.78	0.44	0.52	0.61	-0.83	0.41	-0.026	0.98
TnUnstim.lightyellow	-1.3	0.19	2	0.045	1	0.3	2.3	0.022	0.8	0.42	-1.1	0.26	-0.21	0.83	1.6	0.11	0.8	0.42	-1	0.31	-2.3	0.024	-1.3	0.2	0.92	0.36	-0.49	0.63
TnUnstim.green	-0.59	0.55	0.87	0.39	0.22	0.83	1.2	0.25	0.91	0.37	0.34	0.73	2.4	0.017	-0.13	0.9	1.5	0.13	-0.72	0.48	1.8	0.076	-2.7	0.0083	-1.8	0.079	-3.3	0.0012
TnUnstim.cyan	1.1	0.28	4	0.00011	4.3	2.4e-05	3.2	0.0019	-1.8	0.077	-0.97	0.34	1.1	0.29	0.16	0.87	-0.043	0.97	-0.91	0.36	0.04	0.97	-2.2	0.032	-1	0.32	-2.2	0.03
TnUnstim.blue	0.38	0.7	3.6	0.00047	3.7	0.00026	3	0.0027	-0.95	0.34	-1.3	0.2	0.99	0.33	-0.84	0.4	-0.65	0.52	-1.1	0.29	0.5	0.62	-1.6	0.11	-0.33	0.74	-1.5	0.15
TnUnstim.purple	-0.39	0.7	2.4	0.018	2	0.049	2.3	0.021	0.15	0.88	-0.16	0.88	1.7	0.093	-0.74	0.46	-0.00053	1	-1	0.3	0.63	0.53	-1.5	0.13	-0.43	0.67	-1.5	0.15
TnUnstim.black	-42	6.9e-93	2	0.048	0.65	0.52	2.6	0.011	1.5	0.14	0.089	0.93	-1.4	0.16	1.3	0.2	-0.51	0.61	1.6	0.11	-0.82	0.42	1	0.3	-0.64	0.52	0.38	0.71
TnUnstim.lightcyan	-0.76	0.45	-1.5	0.14	-0.78	0.44	-1.7	0.083	-0.6	0.55	-0.7	0.48	1.1	0.28	-1	0.31	-0.14	0.89	1.8	0.081	-2.1	0.036	-0.8	0.43	0.96	0.34	-0.07	0.94
TnUnstim.greenyellow	-1.9	0.056	-1.9	0.055	-3.1	0.002	-1.1	0.29	2.4	0.017	3	0.0037	0.45	0.65	-1.9	0.06	-0.31	0.75	-0.45	0.66	-0.31	0.76	0.19	0.85	-0.95	0.35	-0.36	0.72
TnUnstim.tan	1.2	0.22	-9.4	2.9e-17	-8.9	6.4e-16	-8.4	1.4e-14	1.3	0.19	-0.23	0.82	-0.5	0.62	-0.26	0.79	-0.56	0.58	-0.015	0.99	-0.87	0.39	0.98	0.33	1.3	0.18	1.6	0.12
TnUnstim.grey60	-1.3	0.19	-2.5	0.012	-3.2	0.0014	-1.7	0.093	2.5	0.013	-0.64	0.52	1.5	0.14	-2.1	0.038	-0.73	0.46	0.34	0.74	0.73	0.47	-1	0.32	0.42	0.67	-0.48	0.63
TnUnstim.pink	0.61	0.55	-0.78	0.44	-1.2	0.25	-0.49	0.62	0.69	0.49	2.3	0.024	2.5	0.015	0.15	0.88	0.29	0.77	-1.8	0.071	1.1	0.27	-1.3	0.2	-2.4	0.018	-2.4	0.017
TnUnstim.turquoise	-0.6	0.55	-2.8	0.0061	-3.5	0.00066	-2.1	0.035	1.8	0.078	1.8	0.068	1.2	0.23	-0.17	0.87	0.31	0.76	1.1	0.27	0.57	0.57	0.6	0.55	-1	0.32	-0.14	0.89
TnUnstim.yellow	0.49	0.63	-1.1	0.26	-1.2	0.22	-0.87	0.39	0.56	0.57	1.5	0.14	1.5	0.14	1.1	0.28	-0.45	0.66	0.99	0.33	0.14	0.89	0.11	0.91	-0.78	0.44	-0.37	0.71
TmemUnstim.turquoise	0.0044	1	2.5	0.012	2.4	0.015	2.2	0.031	-0.25	0.81	-0.43	0.67	-1.2	0.23	-0.073	0.94	-0.13	0.89	-0.58	0.57	-0.26	0.8	-0.51	0.61	0.65	0.52	0.011	0.99
TmemUnstim.yellow	0.41	0.68	2	0.049	2.1	0.039	1.6	0.1	-0.3	0.76	-1.4	0.17	1.9	0.063	-0.92	0.36	1.9	0.065	-0.86	0.4	-0.26	0.8	-0.31	0.76	1.3	0.2	0.52	0.6
TmemUnstim.black	1.9	0.06	2.3	0.02	1.8	0.071	2.3	0.022	0.95	0.35	0.57	0.57	-0.47	0.64	-0.21	0.83	1.1	0.27	0.36	0.72	0.58	0.57	-1	0.3	0.72	0.47	-0.42	0.67
TmemUnstim.green	0.58	0.56	3	0.0033	2.9	0.0041	2.6	0.011	-0.084	0.93	-0.98	0.33	-0.81	0.42	-0.25	0.8	0.95	0.34	-1.3	0.2	1.5	0.13	-1.4	0.17	0.92	0.36	-0.48	0.63
TmemUnstim.blue	-0.32	0.75	0.044	0.96	-0.66	0.51	0.44	0.66	1	0.3	-1.6	0.1	1.2	0.21	-0.81	0.42	-1.3	0.19	-0.041	0.97	-0.78	0.44	-1.5	0.13	-1.7	0.084	-2.4	0.02
TmemUnstim.cyan	-1.2	0.22	1.2	0.22	1.1	0.27	1.1	0.28	-0.39	0.69	-1.5	0.14	-0.95	0.35	2.6	0.012	0.87	0.39	-1.4	0.16	-2.2	0.032	-1.4	0.15	0.2	0.84	-1	0.31
TmemUnstim.midnightblue	-1.5	0.14	0.6	0.55	0.84	0.4	0.37	0.71	-0.84	0.4	-2.4	0.016	-1.8	0.078	2.1	0.04	-2.1	0.035	1.7	0.1	-0.018	0.99	1.1	0.29	-0.99	0.32	0.18	0.86
TmemUnstim.tan	-53	1.7e-107	-1.2	0.24	-0.6	0.55	-1.4	0.18	-1.2	0.23	0.045	0.96	0.53	0.6	1.2	0.22	1.3	0.19	1.3	0.21	-1.1	0.29	0.13	0.9	-0.2	0.84	-0.018	0.99
TmemUnstim.greenyellow	-1.5	0.15	0.19	0.85	0.73	0.46	-0.2	0.84	-1	0.32	-0.9	0.37	-3.2	0.0021	-0.11	0.92	-0.17	0.86	1	0.31	-0.55	0.59	-1.1	0.27	-1.8	0.075	-2.1	0.042
TmemUnstim.purple	-0.57	0.57	0.84	0.4	0.83	0.41	0.71	0.48	-0.53	0.6	2.6	0.0095	-1.2	0.24	0.83	0.41	1	0.31	-0.19	0.85	0.24	0.81	-0.28	0.78	-2.5	0.015	-1.7	0.084
TmemUnstim.red	-0.96	0.34	0.57	0.57	1.8	0.079	-0.29	0.77	-2.2	0.028	-0.3	0.76	-0.2	0.84	0.26	0.79	0.69	0.49	-1.8	0.072	0.29	0.77	-1.6	0.11	0.29	0.77	-1.1	0.28
TmemUnstim.brown	0.83	0.41	-0.61	0.54	-0.8	0.42	-0.41	0.69	0.5	0.62	1.3	0.18	1.3	0.18	0.16	0.87	-0.25	0.8	0.41	0.68	0.11	0.91	0.2	0.84	-0.11	0.91	0.089	0.93
TmemUnstim.magenta	0.27	0.78	-0.008	0.99	-0.32	0.75	0.25	0.8	1.2	0.22	-0.05	0.96	0.79	0.43	-1.2	0.24	-0.78	0.44	1.5	0.14	-1.6	0.11	-1.3	0.18	0.89	0.37	-0.52	0.6
TmemUnstim.pink	-0.44	0.66	-2	0.046	-1.8	0.08	-1.8	0.077	-0.6	0.55	0.084	0.93	1.8	0.078	-0.87	0.39	0.11	0.92	0.32	0.75	0.098	0.92	2.1	0.042	0.68	0.5	2.2	0.032
TmemUnstim.salmon	-0.49	0.62	-6.4	1.4e-09	-5.7	4.1e-08	-5.8	3.5e-08	0.48	0.63	-0.75	0.45	-0.02	0.98	0.31	0.76	-0.92	0.36	0.71	0.48	-1.4	0.18	2	0.052	1.1	0.26	2.3	0.021
MonoUnstim.lightcyan	-0.5	0.62	0.48	0.63	-0.14	0.89	0.91	0.36	1.1	0.28	-1.5	0.15	-0.12	0.9	0.27	0.78	-1.4	0.15	0.94	0.35	-0.76	0.45	-0.98	0.33	1.6	0.12	0.17	0.87
MonoUnstim.yellow	-0.87	0.38	-1.3	0.2	-2.1	0.039	-0.59	0.55	1.5	0.13	-1.4	0.16	-0.089	0.93	-0.058	0.95	-1.1	0.29	1.4	0.16	-0.41	0.68	-1.1	0.28	0.28	0.78	-0.64	0.53
MonoUnstim.midnightblue	1.5	0.14	-1	0.31	-1.9	0.061	-0.33	0.74	1.6	0.1	0.39	0.7	-0.91	0.37	-0.75	0.46	0.67	0.51	0.71	0.48	0.6	0.55	0.055	0.96	0.88	0.38	0.61	0.54
MonoUnstim.cyan	-0.15	0.88	0.61	0.54	0.31	0.76	0.7	0.48	0.22	0.83	1.4	0.18	-1.1	0.28	-1.1	0.26	0.97	0.33	-0.26	0.8	-0.19	0.85	1	0.3	-0.11	0.91	0.78	0.44
MonoUnstim.pink	0.79	0.43	-0.2	0.84	-0.66	0.51	0.22	0.83	0.89	0.37	1.3	0.21	0.24	0.81	-1.4	0.16	0.49	0.63	0.82	0.41	-0.92	0.36	0.053	0.96	0.88	0.38	0.56	0.57
MonoUnstim.salmon	0.5	0.61	-0.64	0.53	-1.1	0.28	-0.14	0.89	0.68	0.5	0.34	0.73	-0.098	0.92	-1.1	0.27	0.27	0.78	0.87	0.39	-0.021	0.98	-0.3	0.76	0.33	0.74	-0.056	0.96
MonoUnstim.tan	0.69	0.49	2.4	0.017	2.3	0.025	2.2	0.03	-0.27	0.79	0.43	0.67	-0.77	0.45	-1.2	0.22	0.68	0.5	-0.54	0.59	-1.4	0.16	0.79	0.43	0.77	0.44	1.1	0.29
MonoUnstim.turquoise	0.5	0.62	2.4	0.017	2	0.045	2.3	0.022	0.55	0.58	-0.4	0.69	-0.37	0.72	0.08	0.94	-0.59	0.56	-0.84	0.4	-1.1	0.29	0.89	0.38	1.1	0.29	1.3	0.19
MonoUnstim.grey60	-0.75	0.46	2.5	0.014	3	0.0033	1.8	0.08	-1.8	0.077	1.2	0.24	-0.48	0.63	-1.6	0.11	-0.31	0.76	-1.8	0.083	-0.8	0.43	1.3	0.18	0.91	0.37	1.5	0.13
MonoUnstim.green	1.1	0.29	0.17	0.86	0.76	0.45	-0.26	0.79	-1.5	0.13	2.4	0.02	-1.3	0.2	-0.99	0.32	1.5	0.14	-1.1	0.27	0.32	0.75	1.3	0.18	-0.17	0.87	0.99	0.32
MonoUnstim.lightyellow	0.27	0.79	2.5	0.013	2.3	0.021	2.2	0.027	-0.53	0.6	1.9	0.055	-0.97	0.34	-1.6	0.11	1.6	0.11	-0.51	0.61	0.33	0.74	0.18	0.86	0.21	0.83	0.27	0.79
MonoUnstim.greenyellow	0.35	0.73	2.7	0.0081	2.2	0.028	2.6	0.011	0.47	0.64	-0.52	0.6	0.79	0.43	0.24	0.81	-1.1	0.26	-0.087	0.93	0.03	0.98	-0.69	0.49	-0.49	0.62	-0.86	0.39
MonoUnstim.lightgreen	0.14	0.89	2.2	0.032	2.8	0.0059	1.5	0.13	-1.6	0.11	0.94	0.35	0.29	0.78	0.33	0.74	-0.044	0.97	-1.4	0.17	1.9	0.057	-0.36	0.72	-1.2	0.25	-0.93	0.35
MonoUnstim.purple	-0.32	0.75	-4.9	2.4e-06	-3.6	0.00047	-5.1	1.1e-06	-1.5	0.14	0.9	0.37	0.14	0.89	0.36	0.72	0.95	0.35	0.59	0.55	0.57	0.57	-0.23	0.82	-0.36	0.72	-0.4	0.69
MonoUnstim.brown	-0.85	0.4	1.2	0.25	1.1	0.28	1.1	0.3	-0.32	0.75	0.49	0.63	0.25	0.8	0.32	0.75	0.2	0.84	0.067	0.95	0.76	0.45	-1.3	0.2	-0.82	0.41	-1.6	0.11
MonoUnstim.red	0.55	0.58	-0.61	0.54	0.21	0.83	-1.1	0.29	-1.6	0.12	1.5	0.14	0.4	0.69	0.32	0.75	0.37	0.72	-0.078	0.94	1.2	0.23	-0.68	0.5	-0.46	0.65	-0.79	0.43
MonoUnstim.darkgreen	53	1.3e-108	-2.4	0.016	-2.3	0.024	-2.1	0.04	0.44	0.66	0.068	0.95	0.55	0.58	-0.54	0.59	-0.32	0.75	-1	0.32	0.43	0.67	-0.085	0.93	0.73	0.46	0.36	0.72
MonoUnstim.blue	2.2	0.032	-2.5	0.014	-2.4	0.02	-2.2	0.028	0.57	0.57	-0.17	0.87	0.4	0.69	-0.065	0.95	-0.19	0.85	-0.043	0.97	0.025	0.98	0.18	0.86	-2.1	0.039	-1.2	0.24
MonoUnstim.darkred	-0.57	0.57	-3.2	0.0015	-3	0.0027	-2.9	0.0038	-0.14	0.89	-0.21	0.84	0.39	0.7	-0.37	0.71	0.14	0.89	1.5	0.13	-0.35	0.73	-0.46	0.64	-1.7	0.098	-1.3	0.19
MonoUnstim.royalblue	0.74	0.46	-0.75	0.45	-0.45	0.65	-0.86	0.39	-0.46	0.65	-1.3	0.21	-0.88	0.38	0.075	0.94	-0.59	0.56	-1.6	0.11	-0.71	0.48	-0.29	0.77	1.9	0.063	0.87	0.39
MonoUnstim.black	-0.6	0.55	1.2	0.22	0.59	0.56	1.5	0.14	0.96	0.34	-1.9	0.053	0.67	0.5	1.5	0.13	-1	0.31	0.56	0.58	-1.8	0.083	-1.6	0.11	2.8	0.0052	0.28	0.78
MonoUnstim.magenta	-1.3	0.2	0.51	0.61	-0.058	0.95	0.86	0.39	0.97	0.33	-1.4	0.17	1.3	0.18	0.93	0.36	-0.27	0.79	0.1	0.92	-2.2	0.033	-2.6	0.0094	1.4	0.18	-1.2	0.23
MonoUnstim.darkgrey	-2.7	0.0068	-1.1	0.28	-1.1	0.25	-0.89	0.38	0.32	0.75	-0.39	0.69	1.7	0.091	-0.46	0.65	-1.6	0.12	1.4	0.16	-0.36	0.72	0.47	0.64	-0.28	0.78	0.2	0.84
MonoUnstim.darkturquoise	0.12	0.9	-0.35	0.73	0.53	0.6	-1	0.32	-1.6	0.1	-0.97	0.33	-0.99	0.32	-0.014	0.99	0.33	0.74	0.66	0.51	-0.83	0.41	0.17	0.87	0.66	0.51	0.5	0.62
TnStim.turquoise	0.45	0.65	-0.42	0.67	-0.98	0.33	0.023	0.98	1.6	0.12	0.49	0.62	0.4	0.69	-0.0059	1	-1.7	0.089	-0.24	0.81	1.2	0.24	0.69	0.49	-0.99	0.32	-0.11	0.91
TnStim.darkred	-1.5	0.15	0.068	0.95	-0.48	0.63	0.42	0.67	1.1	0.28	1.5	0.13	-1.5	0.15	0.79	0.43	-0.85	0.4	-3.6	0.0007	0.83	0.41	0.14	0.89	0.61	0.54	0.45	0.65
TnStim.lightyellow	-0.15	0.88	-2	0.051	-2.3	0.02	-1.4	0.15	1.3	0.18	0.14	0.89	0.15	0.88	-0.2	0.84	-1.3	0.2	-2.5	0.014	0.85	0.4	-1.6	0.11	-0.67	0.51	-1.6	0.11
TnStim.greenyellow	-1.2	0.25	-0.45	0.65	-1.1	0.29	-0.0021	1	1.3	0.2	1.7	0.085	-1.4	0.18	0.95	0.35	-1	0.31	-2.5	0.015	0.34	0.73	-0.05	0.96	-0.43	0.67	-0.31	0.76
TnStim.green	-0.69	0.49	-1.2	0.23	-1.2	0.23	-1	0.32	0.46	0.65	0.4	0.69	-0.61	0.54	0.78	0.44	-1.4	0.15	-0.84	0.4	-0.24	0.81	-0.56	0.57	-0.34	0.73	-0.66	0.51
TnStim.tan	-0.79	0.43	-1.6	0.11	-2	0.044	-1	0.32	1.6	0.11	0.77	0.44	-0.48	0.63	0.8	0.42	-2.2	0.029	-0.42	0.67	0.95	0.35	-0.52	0.61	-0.96	0.34	-1	0.3
TnStim.sienna3	1.7	0.085	0.71	0.48	1.2	0.24	0.22	0.83	-1.1	0.28	1.4	0.17	1.1	0.28	0.19	0.85	-0.58	0.56	-1.6	0.11	1.5	0.14	0.14	0.89	-0.78	0.43	-0.36	0.72
TnStim.saddlebrown	2.2	0.026	0.75	0.45	0.087	0.93	1.1	0.27	1.1	0.27	-1.1	0.28	-0.22	0.83	0.05	0.96	-0.16	0.87	0.79	0.43	0.36	0.72	-0.82	0.42	0.2	0.84	-0.57	0.57
TnStim.lightgreen	-0.55	0.58	0.13	0.9	-0.087	0.93	0.25	0.8	0.36	0.72	0.72	0.47	0.19	0.85	-0.74	0.46	-0.66	0.51	-2.2	0.032	0.61	0.54	0.61	0.54	0.33	0.74	0.74	0.46
TnStim.magenta	0.1	0.92	0.025	0.98	-0.33	0.74	0.2	0.84	0.66	0.51	-0.2	0.84	0.21	0.83	-0.13	0.9	-0.85	0.4	-2.4	0.019	1.6	0.11	-0.74	0.46	-0.081	0.94	-0.66	0.51
TnStim.grey60	0.98	0.33	-1.1	0.27	-1	0.32	-0.96	0.34	0.56	0.58	-0.83	0.41	0.99	0.33	-1.6	0.12	-0.22	0.83	-1.1	0.26	0.6	0.55	0.092	0.93	0.74	0.46	0.56	0.57
TnStim.skyblue	1.3	0.21	-0.38	0.7	-0.27	0.79	-0.41	0.69	-0.029	0.98	-0.46	0.65	0.12	0.91	-0.57	0.57	0.45	0.66	-1	0.32	0.56	0.58	0.75	0.45	1.2	0.24	1.4	0.18
TnStim.darkolivegreen	-1.3	0.2	1.2	0.23	1.4	0.16	0.9	0.37	-0.9	0.37	-2.5	0.015	-0.7	0.48	-0.26	0.79	1.9	0.06	1.6	0.11	0.11	0.92	0.7	0.49	0.5	0.62	0.86	0.39
TnStim.yellow	-0.51	0.61	-0.8	0.42	-1.6	0.1	-0.11	0.91	1.4	0.17	-1.6	0.12	0.74	0.46	-0.012	0.99	1.4	0.17	0.72	0.47	-0.12	0.9	-2.2	0.03	-1.2	0.24	-2.5	0.015
TnStim.cyan	1.3	0.19	2.3	0.026	2.6	0.0094	1.7	0.099	-1.5	0.13	0.082	0.94	-0.16	0.88	0.031	0.98	1.6	0.12	0.98	0.33	0.22	0.82	0.86	0.39	-0.057	0.95	0.64	0.52
TnStim.royalblue	1.4	0.18	-0.65	0.52	-0.66	0.51	-0.52	0.6	0.32	0.75	-1	0.31	0.62	0.54	0.42	0.67	-1.2	0.24	-1.7	0.097	0.45	0.65	-1.5	0.13	0.088	0.93	-1.2	0.25
TnStim.midnightblue	1.1	0.28	-0.5	0.62	-0.37	0.71	-0.52	0.61	-0.31	0.76	-2.3	0.021	-0.63	0.53	-0.058	0.95	0.79	0.43	1.5	0.14	-0.49	0.63	-1.2	0.23	1.2	0.22	-0.24	0.81
TnStim.black	1.1	0.26	0.18	0.86	0.55	0.59	-0.12	0.9	-0.75	0.45	-0.63	0.53	0.63	0.53	-0.23	0.82	0.3	0.76	2.8	0.0068	-0.81	0.42	-0.095	0.92	0.022	0.98	-0.073	0.94
TnStim.red	1.4	0.16	0.27	0.78	0.47	0.64	0.093	0.93	-0.59	0.56	-0.68	0.5	0.72	0.47	-0.12	0.91	1.1	0.26	0.66	0.51	-0.11	0.92	-0.67	0.5	0.36	0.72	-0.32	0.75
TnStim.darkmagenta	-0.62	0.53	1.9	0.061	2.5	0.013	1.1	0.28	-2	0.043	0.12	0.9	0.25	0.8	-1.3	0.18	0.56	0.57	1.4	0.15	-0.67	0.5	0.33	0.74	-0.32	0.75	0.074	0.94
TnStim.darkgrey	-2.9	0.0042	0.54	0.59	-0.19	0.85	1	0.3	1.1	0.26	1.7	0.088	-2.2	0.031	1.7	0.087	0.28	0.78	-1.9	0.059	0.24	0.81	0.78	0.44	0.073	0.94	0.69	0.49
TnStim.violet	-0.079	0.94	-0.098	0.92	0.46	0.65	-0.65	0.52	-1.9	0.061	0.62	0.54	-1.1	0.28	-0.36	0.72	1.3	0.2	-1.2	0.22	0.3	0.77	1	0.31	0.55	0.58	1.2	0.25
TnStim.paleturquoise	-1.9	0.06	1.2	0.23	0.93	0.35	1.2	0.25	0.14	0.89	0.024	0.98	-0.11	0.91	0.15	0.88	0.22	0.83	0.13	0.9	-0.19	0.85	1.6	0.12	1.2	0.24	2	0.049
TnStim.darkgreen	0.42	0.68	-0.018	0.99	0.65	0.52	-0.43	0.66	-1.1	0.28	-1.6	0.12	0.15	0.88	-0.92	0.36	-0.43	0.67	2.4	0.021	-0.57	0.57	1.1	0.25	0.33	0.75	1.2	0.25
TnStim.salmon	-0.45	0.65	2.8	0.0053	3.3	0.001	1.9	0.056	-1.6	0.12	-0.24	0.81	-0.37	0.71	-0.97	0.34	0.94	0.35	1	0.32	0.34	0.73	1.6	0.11	0.9	0.37	2.1	0.042
TnStim.steelblue	0.33	0.75	1.5	0.15	1.9	0.062	0.97	0.33	-0.98	0.33	-1.2	0.22	-0.76	0.45	-0.8	0.43	-1.1	0.29	0.86	0.39	0.54	0.59	1.5	0.14	1.2	0.23	2	0.047
TnStim.white	-29	4.1e-67	1.7	0.091	2.1	0.042	1.2	0.23	-1.3	0.21	0.73	0.47	-1.7	0.086	2	0.049	0.42	0.67	-0.8	0.43	-0.48	0.63	0.058	0.95	-0.13	0.9	-0.04	0.97
TnStim.lightcyan	-0.22	0.83	0.88	0.38	2.7	0.0081	-0.24	0.81	-3.3	0.0015	-0.021	0.98	0.15	0.88	-0.41	0.68	0.62	0.53	0.7	0.49	-0.33	0.75	1.9	0.065	0.62	0.53	1.9	0.055
TnStim.darkturquoise	0.0033	1	0.8	0.42	0.83	0.41	0.65	0.52	-0.31	0.76	-1.3	0.18	0.096	0.92	-1.4	0.18	0.45	0.65	2.3	0.023	-0.5	0.62	0.15	0.88	-0.96	0.34	-0.48	0.63
TnStim.pink	-0.73	0.47	0.51	0.61	1.2	0.22	-0.058	0.95	-1.5	0.13	-0.57	0.57	-0.0094	0.99	-0.71	0.48	0.7	0.49	2.4	0.021	-0.98	0.33	1.9	0.066	0.14	0.89	1.6	0.11
TnStim.purple	-0.45	0.66	0.35	0.72	0.71	0.48	0.023	0.98	-1	0.31	-0.32	0.75	-0.51	0.61	-0.16	0.87	0.98	0.33	3.4	0.0011	-1.2	0.25	1.3	0.19	0.27	0.79	1.3	0.21
TnStim.blue	-0.95	0.34	-0.35	0.73	0.035	0.97	-0.55	0.58	-0.7	0.48	0.079	0.94	-0.32	0.75	-0.22	0.82	-0.031	0.98	1.7	0.087	-1.3	0.19	1.3	0.2	0.23	0.82	1.3	0.21
TnStim.brown	-1.9	0.06	-0.67	0.5	-0.54	0.59	-0.66	0.51	0.048	0.96	0.77	0.44	-0.5	0.62	0.38	0.7	-0.9	0.37	0.34	0.74	-0.91	0.37	0.9	0.37	-0.21	0.83	0.65	0.52
TnStim.darkorange	-0.52	0.6	-0.92	0.36	-0.61	0.54	-1	0.32	-0.27	0.79	-1.1	0.26	0.061	0.95	-1.3	0.21	-1.1	0.28	1.8	0.074	-0.71	0.48	0.64	0.52	0.57	0.57	0.9	0.37
TnStim.orange	0.61	0.54	-1.3	0.18	-0.83	0.41	-1.5	0.14	-0.36	0.72	-0.42	0.67	0.49	0.62	-1.2	0.22	-0.66	0.51	0.7	0.49	-0.32	0.75	0.43	0.67	0.33	0.74	0.59	0.56
TmemStim.tan	1.3	0.19	1.5	0.13	2.4	0.018	0.93	0.35	-1.9	0.063	-1.2	0.24	-1.5	0.14	1.2	0.25	0.0011	1	0.83	0.41	-0.23	0.82	0.048	0.96	1.7	0.088	1.1	0.26
TmemStim.darkred	-0.64	0.52	1.4	0.16	2.1	0.037	0.83	0.41	-1.8	0.07	-0.9	0.37	-2.2	0.027	1.8	0.083	0.057	0.95	0.2	0.84	2.2	0.035	0.47	0.64	1.5	0.13	1.2	0.23
TmemStim.green	-0.22	0.82	1.2	0.22	2.4	0.016	0.21	0.83	-2.9	0.0039	-1.5	0.12	-2.9	0.0043	1.1	0.26	0.15	0.88	1	0.31	0.96	0.34	0.38	0.71	2.1	0.034	1.5	0.13
TmemStim.lightcyan	-1.4	0.15	0.25	0.81	-0.47	0.64	0.6	0.55	1	0.3	-0.84	0.4	-1	0.32	1.2	0.23	0.5	0.62	0.01	0.99	1.9	0.068	-0.59	0.56	-0.25	0.8	-0.59	0.56
TmemStim.grey60	0.52	0.6	-0.084	0.93	-0.57	0.57	0.21	0.84	0.64	0.52	0.56	0.58	1.1	0.29	-0.69	0.49	0.66	0.51	-0.44	0.66	2.4	0.021	1.5	0.14	-0.75	0.46	0.72	0.48
TmemStim.pink	-0.57	0.57	0.24	0.81	-0.3	0.76	0.52	0.6	0.98	0.33	0.4	0.69	-0.19	0.85	-0.97	0.33	0.53	0.6	0.98	0.33	1.3	0.2	0.55	0.59	-0.69	0.49	-0.014	0.99
TmemStim.sienna3	0.14	0.89	0.91	0.36	1.7	0.095	0.19	0.85	-1.7	0.099	-0.31	0.76	-1.1	0.27	0.4	0.69	-0.92	0.36	0.84	0.4	1.4	0.16	1.2	0.22	0.63	0.53	1.3	0.19
TmemStim.blue	-0.36	0.72	1.1	0.28	0.75	0.46	1.1	0.26	0.15	0.88	0.7	0.48	-1.3	0.21	0.9	0.37	-0.52	0.61	0.79	0.43	2.2	0.032	0.7	0.49	-0.51	0.61	0.21	0.84
TmemStim.skyblue3	-0.92	0.36	0.37	0.71	0.87	0.38	-0.006	1	-1.2	0.23	-0.31	0.75	-1.7	0.088	1.7	0.099	0.45	0.66	1.2	0.23	0.99	0.33	0.38	0.71	0.14	0.89	0.38	0.7
TmemStim.darkmagenta	-0.72	0.47	0.45	0.65	-0.4	0.69	0.96	0.34	1.4	0.16	-0.3	0.77	-0.91	0.36	0.73	0.46	-0.0068	0.99	0.48	0.63	2.6	0.01	-0.92	0.36	0.03	0.98	-0.68	0.5
TmemStim.royalblue	-1.1	0.28	2.8	0.0054	2.2	0.027	2.8	0.0062	0.13	0.9	-0.33	0.74	-0.68	0.5	0.28	0.78	0.41	0.68	1.4	0.17	0.92	0.36	-0.18	0.86	0.63	0.53	0.31	0.75
TmemStim.paleturquoise	-0.13	0.89	0.99	0.32	1.2	0.25	0.69	0.49	-0.55	0.58	-1.6	0.11	-0.71	0.48	-0.19	0.85	-0.0013	1	2	0.046	0.13	0.9	1.6	0.11	1.4	0.16	2.1	0.036
TmemStim.salmon	1.5	0.14	-1	0.3	-0.9	0.37	-0.96	0.34	0.14	0.89	-0.13	0.9	0.59	0.56	0.24	0.81	0.38	0.7	-0.04	0.97	-1.9	0.067	-0.28	0.78	0.23	0.82	-0.074	0.94
TmemStim.darkgrey	0.3	0.76	0.73	0.47	0.66	0.51	0.66	0.51	-0.13	0.9	-1.8	0.082	-1.5	0.15	1.5	0.15	1.3	0.19	-1.9	0.068	0.45	0.66	0.13	0.9	0.91	0.37	0.62	0.53
TmemStim.black	1.4	0.16	0.91	0.36	1.6	0.11	0.33	0.74	-1.6	0.1	-1.3	0.2	-0.44	0.66	0.023	0.98	0.19	0.85	0.55	0.59	-1.6	0.11	-0.99	0.32	1.4	0.15	0.14	0.89
TmemStim.greenyellow	1.8	0.08	0.81	0.42	1.7	0.086	0.065	0.95	-2.1	0.042	-1.2	0.22	-0.55	0.58	0.98	0.33	0.032	0.97	-0.65	0.52	0.15	0.88	0.054	0.96	1.3	0.2	0.74	0.46
TmemStim.turquoise	-0.9	0.37	-0.93	0.36	-1.2	0.23	-0.52	0.6	0.82	0.42	1.5	0.13	-0.33	0.74	1.2	0.22	0.38	0.7	0.72	0.47	-1.2	0.24	0.4	0.69	0.12	0.91	0.38	0.7
TmemStim.lightyellow	-1.8	0.071	0.98	0.33	0.96	0.34	0.82	0.42	-0.44	0.66	-1.8	0.079	-0.48	0.63	-0.42	0.67	0.42	0.67	-0.7	0.49	-0.63	0.53	-1.7	0.089	-0.62	0.53	-1.7	0.087
TmemStim.plum1	-0.56	0.58	1.8	0.082	0.77	0.44	2.1	0.034	1.5	0.14	0.82	0.42	-0.85	0.4	-0.053	0.96	0.047	0.96	-0.022	0.98	0.21	0.83	1.8	0.076	-1.5	0.15	0.61	0.54
TmemStim.steelblue	-1.4	0.16	1.4	0.15	0.17	0.87	2.1	0.037	2.2	0.032	0.49	0.63	2.4	0.02	-0.41	0.69	0.53	0.6	-2	0.046	0.68	0.5	0.19	0.85	-1.2	0.22	-0.65	0.52
TmemStim.darkgreen	-0.63	0.53	0.096	0.92	-0.9	0.37	0.81	0.42	2.2	0.033	1.9	0.057	1.4	0.15	-1	0.31	-0.41	0.68	0.37	0.71	-0.33	0.75	-0.03	0.98	-2.2	0.031	-1.4	0.18
TmemStim.yellow	0.95	0.35	0.024	0.98	-0.59	0.56	0.41	0.68	1.6	0.1	1.5	0.13	2.6	0.011	-2.2	0.029	-0.47	0.64	0.015	0.99	-0.32	0.75	1.1	0.27	-1.4	0.15	0.12	0.91
TmemStim.brown	-0.35	0.72	0.26	0.79	-0.45	0.66	0.75	0.45	1.6	0.11	1.2	0.25	2.2	0.03	-2.6	0.01	-0.2	0.85	0.3	0.77	0.14	0.89	1.2	0.24	-1.7	0.085	-0.035	0.97
TmemStim.darkturquoise	-0.63	0.53	0.12	0.91	-0.78	0.44	0.71	0.48	1.9	0.058	0.54	0.59	2.8	0.0058	-2.4	0.02	-0.21	0.83	0.052	0.96	1.1	0.26	0.71	0.48	-1.9	0.06	-0.47	0.64
TmemStim.lightgreen	-0.62	0.54	3	0.0031	1.7	0.1	3.4	0.00091	1.9	0.055	-1.2	0.22	-1.5	0.13	-0.64	0.53	-0.49	0.62	2.1	0.038	1.4	0.16	-0.17	0.87	-0.086	0.93	-0.18	0.86
TmemStim.purple	-0.09	0.93	1.7	0.098	0.049	0.96	2.5	0.015	2.9	0.004	0.7	0.48	0.91	0.37	-1.3	0.21	-1	0.3	2.5	0.017	2.1	0.042	1.3	0.19	-2	0.052	-0.29	0.77
TmemStim.darkolivegreen	-1.3	0.2	1.6	0.11	1.5	0.13	1.3	0.18	-0.076	0.94	1.8	0.082	1.7	0.097	-0.73	0.47	-1.5	0.14	2.1	0.04	0.68	0.5	2.5	0.014	-0.88	0.38	1.5	0.12
TmemStim.saddlebrown	-0.24	0.81	2	0.049	2.2	0.027	1.4	0.17	-0.91	0.36	1.7	0.1	0.59	0.55	-0.77	0.44	-0.87	0.39	-0.68	0.5	2.8	0.0072	2.4	0.018	-0.26	0.79	1.8	0.082
TmemStim.yellowgreen	-29	2.2e-67	1.5	0.12	0.99	0.32	1.7	0.099	0.56	0.58	-0.43	0.67	0.55	0.59	1.9	0.066	-1.1	0.26	1.5	0.14	-0.54	0.59	-1.6	0.12	-0.33	0.74	-1.6	0.12
TmemStim.midnightblue	0.47	0.64	-0.42	0.67	-1.8	0.071	0.5	0.62	2.8	0.0061	0.71	0.48	0.74	0.46	0.61	0.54	-0.57	0.57	1.4	0.16	0.3	0.77	-0.77	0.44	-1.2	0.25	-1.2	0.24
TmemStim.darkorange	-1.8	0.066	-0.33	0.74	-0.48	0.63	-0.15	0.88	0.14	0.89	0.5	0.62	0.22	0.83	1	0.3	0.11	0.91	0.64	0.53	-0.59	0.55	-2	0.045	-1.4	0.17	-2.4	0.02
TmemStim.magenta	-2.4	0.018	-0.58	0.56	-1.2	0.22	-0.064	0.95	1.1	0.28	-0.078	0.94	-1.1	0.27	0.41	0.68	1.3	0.21	0.76	0.45	0.11	0.91	-2.3	0.025	-2.4	0.016	-3.6	0.00043
TmemStim.violet	-0.38	0.7	1.9	0.06	2.2	0.03	1.4	0.16	-0.88	0.38	0.35	0.73	0.037	0.97	-0.66	0.51	-0.33	0.75	-0.16	0.87	-0.87	0.39	0.64	0.52	0.75	0.45	0.99	0.32
TmemStim.cyan	-0.12	0.9	0.6	0.55	-0.056	0.96	0.86	0.39	1.3	0.19	0.5	0.62	0.35	0.73	-1.3	0.2	-0.24	0.81	-0.35	0.72	-0.22	0.82	-1.2	0.23	-0.36	0.72	-1.1	0.27
TmemStim.orange	-0.79	0.43	-0.93	0.35	-2	0.042	0.012	0.99	2.4	0.019	0.29	0.77	0.9	0.37	-1.3	0.21	-0.016	0.99	0.92	0.36	0.66	0.51	-1.1	0.27	-0.51	0.61	-1.2	0.25
TmemStim.skyblue	0.44	0.66	0.06	0.95	-0.25	0.8	0.37	0.71	0.82	0.41	-2.3	0.022	-0.17	0.87	-0.48	0.63	0.69	0.49	-0.38	0.71	-1.3	0.2	-2	0.046	0.87	0.39	-1.1	0.29
TmemStim.red	0.16	0.88	-1.4	0.17	-1.7	0.086	-0.96	0.34	1.3	0.19	0.63	0.53	1.4	0.18	-1.6	0.12	0.41	0.68	-1	0.31	-1.3	0.18	-0.54	0.59	-1.4	0.18	-1.2	0.22
TmemStim.white	-1.1	0.28	-1.5	0.12	-1.4	0.18	-1.4	0.16	0.2	0.85	0.82	0.41	1.3	0.19	-0.88	0.38	0.6	0.55	-1.4	0.16	-1.2	0.25	-1.4	0.16	-1.1	0.28	-1.7	0.083
MonoStim.navajowhite2	24	1.2e-53	-1.3	0.19	-1.3	0.18	-1.1	0.29	0.45	0.66	1	0.31	1.7	0.088	-1.1	0.28	2.1	0.042	-2.2	0.03	0.052	0.96	0.23	0.82	-1.5	0.15	-0.78	0.44
MonoStim.plum2	1.3	0.21	-1.5	0.14	-1.9	0.062	-0.93	0.35	0.91	0.36	0.081	0.94	-1.2	0.22	2.6	0.01	-0.6	0.55	-2.5	0.016	2.1	0.036	-0.86	0.39	0.99	0.33	-0.072	0.94
MonoStim.yellowgreen	-0.4	0.69	-1.5	0.13	-1.7	0.1	-1.1	0.26	0.7	0.48	-0.52	0.61	0.6	0.55	0.66	0.51	-1.2	0.23	0.49	0.63	0.57	0.57	-0.59	0.56	1.1	0.26	0.2	0.84
MonoStim.salmon	0.1	0.92	-0.75	0.46	-2	0.043	0.17	0.87	2.7	0.0069	-0.45	0.65	-1.8	0.072	0.92	0.36	-1.6	0.12	0.99	0.33	1.9	0.065	-0.65	0.52	0.98	0.33	0.038	0.97
MonoStim.darkslateblue	1.6	0.11	-2.5	0.012	-2.5	0.012	-2.1	0.04	0.7	0.48	1.6	0.12	-0.34	0.73	-0.095	0.92	-1.2	0.24	0.3	0.77	0.88	0.38	0.32	0.75	0.059	0.95	0.28	0.78
MonoStim.lightgreen	0.45	0.65	-1.8	0.069	-2.7	0.0075	-0.93	0.36	2.2	0.027	-0.26	0.8	-1.1	0.28	0.6	0.55	-2	0.046	0.22	0.83	1.8	0.078	-0.31	0.76	1.5	0.14	0.68	0.5
MonoStim.darkgreen	2.2	0.031	-0.77	0.44	-0.34	0.73	-0.95	0.34	-0.92	0.36	2.1	0.035	-0.65	0.51	-0.13	0.9	-1.1	0.28	0.3	0.76	1.4	0.18	-1.3	0.21	-1.1	0.27	-1.6	0.11
MonoStim.saddlebrown	1.6	0.12	-0.7	0.49	-0.3	0.76	-0.88	0.38	-0.91	0.36	0.69	0.49	0.44	0.66	-0.068	0.95	0.055	0.96	1.3	0.2	-0.73	0.47	2	0.052	-1.1	0.26	0.83	0.41
MonoStim.white	3.4	0.00098	-0.77	0.44	-0.35	0.73	-0.99	0.33	-0.87	0.38	3.1	0.0023	-0.37	0.71	0.65	0.52	0.28	0.78	-0.44	0.66	2	0.052	0.38	0.71	-1.4	0.17	-0.44	0.66
MonoStim.royalblue	3.3	0.001	-0.77	0.44	-0.82	0.41	-0.6	0.55	0.27	0.79	1.3	0.2	-0.86	0.39	0.04	0.97	-1.2	0.24	0.76	0.45	1.1	0.29	0.97	0.33	-0.35	0.73	0.51	0.61
MonoStim.sienna3	2.6	0.01	-1.4	0.16	-1.3	0.18	-1.2	0.22	0.22	0.83	2.7	0.0082	-1.3	0.21	0.059	0.95	-0.088	0.93	-0.48	0.63	2.8	0.0062	1.8	0.077	-0.7	0.48	0.88	0.38
MonoStim.lightcyan1	-2.3	0.023	0.23	0.82	-0.27	0.79	0.59	0.55	0.8	0.42	-0.3	0.77	-0.51	0.61	0.57	0.57	-0.071	0.94	-0.75	0.46	0.63	0.53	-2.1	0.039	1.2	0.22	-0.93	0.36
MonoStim.skyblue1	-2.3	0.022	-0.31	0.76	-0.36	0.72	-0.23	0.82	-0.072	0.94	0.14	0.89	-0.69	0.49	1.5	0.14	-0.86	0.39	-0.81	0.42	-0.52	0.61	-1.4	0.16	1.9	0.059	0.17	0.87
MonoStim.mediumorchid	-1.1	0.28	-1	0.3	-1.1	0.26	-0.75	0.46	0.26	0.8	-1.4	0.15	0.0048	1	-0.57	0.57	-0.36	0.72	-1.1	0.26	-1.6	0.11	-0.69	0.49	-0.2	0.84	-0.65	0.52
MonoStim.brown	-0.59	0.56	-2.6	0.012	-2.5	0.013	-2.2	0.028	0.33	0.74	-2.1	0.035	0.43	0.66	-0.33	0.74	-1.6	0.1	0.73	0.47	-1.8	0.08	-1.7	0.096	1.4	0.17	-0.45	0.65
MonoStim.greenyellow	1.4	0.15	-2.7	0.0083	-1.9	0.059	-2.9	0.0043	-1.2	0.22	-0.59	0.56	0.29	0.77	-0.43	0.66	-1.9	0.062	1.5	0.14	-1.1	0.27	-0.077	0.94	0.049	0.96	-0.034	0.97
MonoStim.lightyellow	-0.032	0.97	-2.2	0.033	-1.7	0.086	-2.1	0.037	-0.62	0.53	-0.45	0.65	0.54	0.59	0.33	0.74	-0.72	0.48	0.66	0.51	-1.6	0.12	0.027	0.98	0.38	0.71	0.24	0.81
MonoStim.lightpink4	-1.5	0.13	-2.8	0.0055	-3	0.0032	-2.1	0.037	1.3	0.21	-2.3	0.023	0.94	0.35	-0.19	0.85	-1.3	0.19	0.66	0.51	-0.35	0.73	-0.27	0.79	-0.15	0.88	-0.3	0.77
MonoStim.red	-1.4	0.16	-2	0.048	-2.4	0.018	-1.3	0.18	1.3	0.21	-1.7	0.094	-0.22	0.83	0.095	0.92	-2.4	0.019	1.4	0.17	-0.86	0.39	-0.013	0.99	1.7	0.093	0.92	0.36
MonoStim.salmon4	-2.2	0.026	-0.33	0.74	-0.9	0.37	0.2	0.84	1.3	0.2	-2	0.051	0.026	0.98	0.087	0.93	-0.7	0.49	0.41	0.68	-1.2	0.25	0.24	0.81	2.4	0.018	1.6	0.12
MonoStim.darkgrey	-2.1	0.038	-2.5	0.015	-1.7	0.092	-2.5	0.013	-1	0.31	-1.9	0.063	-0.044	0.97	0.18	0.86	-1.5	0.13	0.28	0.78	-2.4	0.02	0.26	0.8	1.5	0.15	1	0.31
MonoStim.steelblue	-1	0.31	-3	0.0029	-2.3	0.023	-3	0.0032	-0.91	0.37	-1.9	0.063	0.48	0.63	-0.21	0.83	-1.5	0.15	-0.14	0.89	-1.3	0.19	0.39	0.7	1	0.31	0.86	0.39
MonoStim.tan	1.7	0.095	0.94	0.35	1.2	0.25	0.5	0.61	-0.7	0.49	-2.8	0.0052	-0.37	0.71	-0.1	0.92	-0.47	0.64	1.1	0.26	-1.2	0.25	-1.5	0.13	0.96	0.34	-0.68	0.5
MonoStim.honeydew1	1.8	0.072	3.5	0.00066	2	0.051	4.4	2.2e-05	2.7	0.0078	-2.1	0.042	1.1	0.28	0.24	0.81	1.3	0.18	0.018	0.99	-0.03	0.98	-0.44	0.66	-0.14	0.89	-0.42	0.67
MonoStim.darkmagenta	-2.7	0.0086	0.81	0.42	-0.9	0.37	2.2	0.031	3.6	0.00048	-1	0.31	0.51	0.61	-0.11	0.92	0.85	0.4	-0.77	0.44	1.2	0.23	-0.26	0.8	-0.013	0.99	-0.24	0.81
MonoStim.black	-2.1	0.04	0.53	0.6	-0.33	0.74	1.2	0.22	2.1	0.042	-2.3	0.025	1.1	0.26	-0.36	0.72	0.57	0.57	-0.5	0.62	-0.38	0.71	-0.68	0.5	-0.3	0.77	-0.69	0.49
MonoStim.skyblue3	-1.4	0.15	0.96	0.34	0.42	0.67	1.3	0.19	0.99	0.32	-1.8	0.067	1.8	0.074	-1	0.32	-0.78	0.44	0.6	0.55	-0.37	0.71	0.51	0.61	-0.79	0.43	-0.1	0.92
MonoStim.violet	-0.51	0.61	-0.28	0.78	-1.1	0.29	0.44	0.66	2.2	0.033	-1.7	0.085	1.6	0.11	-0.44	0.66	0.041	0.97	0.15	0.88	0.23	0.82	0.017	0.99	-1.7	0.086	-0.94	0.35
MonoStim.turquoise	-0.93	0.35	-1.3	0.19	-1.2	0.23	-1.2	0.23	-0.099	0.92	-0.75	0.46	-0.31	0.76	1.1	0.25	-0.14	0.89	1	0.32	-1.7	0.1	0.55	0.58	1.8	0.074	1.4	0.17
MonoStim.orange	-0.86	0.39	-1.3	0.18	-1.4	0.15	-1	0.31	0.49	0.62	-1.7	0.089	0.44	0.66	0.14	0.89	-0.45	0.65	-0.52	0.6	-2	0.053	-2.8	0.0057	0.43	0.67	-1.6	0.1
MonoStim.skyblue2	-2.9	0.0038	-1.5	0.13	-1.5	0.13	-1.3	0.2	0.35	0.73	-0.28	0.78	-0.69	0.49	1	0.31	0.085	0.93	-0.48	0.63	-0.79	0.43	-0.35	0.73	-0.38	0.71	-0.48	0.63
MonoStim.palevioletred3	-1.1	0.27	-0.34	0.74	0.17	0.87	-0.64	0.52	-1	0.31	-0.59	0.56	-1.2	0.22	-0.059	0.95	-0.22	0.83	-0.34	0.73	-2.1	0.039	-1.4	0.16	0.98	0.33	-0.59	0.56
MonoStim.yellow4	-0.88	0.38	-0.87	0.39	-1.1	0.28	-0.56	0.58	0.77	0.44	-1.3	0.19	0.6	0.55	-0.42	0.67	1.3	0.18	-0.26	0.8	-0.0075	0.99	0.48	0.63	-0.73	0.47	-0.1	0.92
MonoStim.coral2	-3.9	0.00013	0.68	0.5	0.1	0.92	0.99	0.32	1.2	0.21	-1.6	0.11	-0.95	0.35	1.5	0.14	-1	0.31	-0.76	0.45	-0.82	0.42	0.82	0.41	2.5	0.015	2.1	0.042
MonoStim.maroon	-2.8	0.0062	-0.58	0.56	-0.55	0.58	-0.51	0.61	-0.0087	0.99	0.19	0.85	-0.36	0.72	1.3	0.2	-0.97	0.34	-0.84	0.41	-0.49	0.62	1.5	0.13	1	0.31	1.9	0.064
MonoStim.coral1	-2.2	0.033	2.7	0.0078	2.7	0.0089	2.3	0.02	-0.59	0.56	-1.2	0.25	-0.27	0.79	0.31	0.76	0.27	0.79	0.36	0.72	0.057	0.96	0.89	0.37	-0.79	0.43	0.27	0.79
MonoStim.blue	-1.4	0.16	1.2	0.23	0.74	0.46	1.4	0.16	1.1	0.26	-0.21	0.83	0.64	0.52	-0.18	0.86	1.2	0.24	-1.3	0.19	0.8	0.43	0.28	0.78	-0.83	0.41	-0.26	0.8
MonoStim.yellow	-2.1	0.039	0.17	0.86	-0.069	0.95	0.31	0.75	0.57	0.57	0.091	0.93	-0.51	0.61	0.62	0.54	1.1	0.27	-0.99	0.33	-0.56	0.58	0.54	0.59	0.052	0.96	0.43	0.67
MonoStim.mediumpurple3	0.98	0.33	1.7	0.085	2.2	0.029	1.1	0.28	-1.6	0.11	0.54	0.59	0.21	0.84	-0.27	0.79	0.53	0.6	0.78	0.44	-1.1	0.28	0.94	0.35	0.66	0.51	1.1	0.27
MonoStim.darkseagreen4	1.6	0.12	-2.7	0.0071	-1.4	0.16	-3.5	0.00062	-2.1	0.034	0.97	0.33	1.5	0.15	-0.22	0.83	0.97	0.33	0.4	0.69	-0.53	0.6	0.38	0.71	-1.2	0.22	-0.5	0.62
MonoStim.darkred	0.29	0.77	0.24	0.81	0.41	0.68	0.045	0.96	-0.6	0.55	1	0.31	1.4	0.17	-0.57	0.57	0.66	0.51	0.054	0.96	-1.1	0.27	1.8	0.082	-1.7	0.1	0.35	0.73
MonoStim.thistle2	-0.15	0.88	1.3	0.2	0.82	0.41	1.4	0.17	0.58	0.57	0.081	0.94	1.7	0.088	-0.32	0.75	0.96	0.34	0.064	0.95	-0.53	0.6	1.5	0.13	-1.9	0.058	-0.026	0.98
MonoStim.darkturquoise	-0.69	0.49	-0.74	0.46	-0.54	0.59	-0.75	0.45	-0.21	0.83	-2.9	0.004	0.7	0.49	0.89	0.38	-0.38	0.71	-0.15	0.88	-1	0.31	-1.2	0.24	1.9	0.058	0.35	0.73
MonoStim.magenta	0.37	0.71	-0.07	0.94	0.61	0.54	-0.64	0.52	-1.5	0.14	-2.2	0.029	1	0.32	-1.2	0.23	-1.3	0.19	0.7	0.49	-1.4	0.17	0.44	0.66	0.62	0.54	0.73	0.47
MonoStim.skyblue	1	0.31	-0.11	0.91	0.71	0.48	-0.73	0.46	-2.1	0.042	-1.1	0.27	1.6	0.12	-2.4	0.018	-1.6	0.12	0.64	0.52	-1	0.32	-1.9	0.063	-0.71	0.48	-1.8	0.069
MonoStim.antiquewhite4	-1.2	0.22	2.1	0.034	1.7	0.092	2.1	0.037	0.12	0.91	2.5	0.013	-1.1	0.26	1.2	0.22	0.19	0.85	0.11	0.91	0.79	0.43	0.55	0.58	0.9	0.37	1.1	0.29
MonoStim.thistle1	-0.04	0.97	-0.74	0.46	0.52	0.6	-1.6	0.11	-2.5	0.012	2.3	0.024	-0.11	0.91	-0.55	0.58	-0.51	0.61	-0.99	0.32	-0.019	0.99	1.3	0.21	-1.5	0.14	0.066	0.95
MonoStim.cyan	2.3	0.022	0.68	0.5	1.7	0.1	-0.27	0.79	-2.1	0.04	2.2	0.032	-0.12	0.91	-0.28	0.78	0.81	0.42	0.32	0.75	0.93	0.36	1.7	0.096	-2	0.046	0.2	0.84
MonoStim.brown4	0.49	0.63	-0.75	0.45	0.16	0.88	-1.3	0.19	-1.6	0.11	2.5	0.016	-0.83	0.41	0.15	0.88	1.6	0.12	-1.3	0.19	-0.12	0.91	0.25	0.8	-1.3	0.19	-0.6	0.55
MonoStim.darkorange	0.87	0.39	1.3	0.21	2.1	0.04	0.49	0.62	-1.8	0.076	3.2	0.002	-0.5	0.62	0.015	0.99	1.5	0.14	-1.7	0.098	1.2	0.25	1.2	0.25	-2	0.048	-0.25	0.81
MonoStim.floralwhite	1.9	0.065	2.3	0.026	2.3	0.021	1.8	0.078	-0.8	0.42	2.3	0.025	0.11	0.91	-0.52	0.6	0.63	0.53	0.64	0.52	0.63	0.53	0.4	0.69	-0.62	0.53	-0.085	0.93
MonoStim.green	2.8	0.005	2.2	0.029	2.4	0.016	1.7	0.099	-0.95	0.34	2.6	0.012	0.031	0.98	-0.057	0.95	1.3	0.2	-0.11	0.92	1.9	0.064	1.1	0.29	-1.5	0.13	-0.08	0.94
MonoStim.grey60	0.78	0.44	2.2	0.026	2.3	0.025	1.9	0.061	-0.48	0.63	0.94	0.35	0.32	0.75	-0.039	0.97	0.55	0.58	0.13	0.89	0.27	0.79	-0.5	0.62	0.1	0.92	-0.34	0.73
MonoStim.midnightblue	-0.52	0.6	2.5	0.014	2	0.053	2.6	0.012	0.54	0.59	0.98	0.33	0.0055	1	0.21	0.83	0.65	0.52	-1.7	0.1	1.2	0.24	-0.51	0.61	0.91	0.37	0.18	0.86
MonoStim.pink	-0.043	0.97	0.99	0.32	0.73	0.47	1	0.3	0.39	0.7	0.16	0.87	0.79	0.43	-0.39	0.7	-0.31	0.76	-0.44	0.66	0.78	0.44	-0.77	0.44	1.2	0.25	0.17	0.87
MonoStim.darkorange2	1.6	0.11	0.97	0.33	1.5	0.14	0.4	0.69	-1.2	0.25	2.9	0.0049	0.055	0.96	-0.78	0.44	0.89	0.38	-0.85	0.4	1.4	0.17	-0.014	0.99	-1.4	0.15	-0.8	0.42
MonoStim.paleturquoise	0.22	0.83	1.2	0.22	1.7	0.093	0.74	0.46	-1.2	0.25	1.4	0.17	0.58	0.56	-0.41	0.69	0.73	0.47	-0.92	0.36	0.066	0.95	-1.6	0.11	-0.6	0.55	-1.5	0.13
MonoStim.plum1	-1.9	0.064	3	0.0034	2.9	0.0049	2.5	0.012	-0.43	0.67	-0.25	0.8	0.095	0.92	-0.63	0.53	0.45	0.65	0.84	0.41	-0.028	0.98	0.91	0.36	-0.59	0.55	0.4	0.69
MonoStim.lightsteelblue1	-0.29	0.77	4.2	4.6e-05	4.3	2.5e-05	3.3	0.0011	-1.5	0.14	0.74	0.46	0.2	0.84	-0.49	0.63	0.46	0.64	1.5	0.13	-0.29	0.77	0.69	0.49	-0.52	0.61	0.21	0.84
MonoStim.lightcyan	-0.64	0.52	2.4	0.016	3.7	0.00027	1.3	0.2	-3	0.0033	1.5	0.13	0.29	0.77	-0.61	0.54	1.1	0.27	0.82	0.41	-0.055	0.96	1.3	0.19	-1.5	0.14	0.12	0.91
MonoStim.purple	-1.6	0.11	2.3	0.02	2.6	0.011	1.8	0.08	-0.9	0.37	2	0.048	-0.026	0.98	0.31	0.76	1.4	0.17	-0.78	0.44	0.11	0.91	0.27	0.79	-0.41	0.68	-0.055	0.96
MonoStim.lavenderblush3	-2.4	0.018	2	0.047	1.1	0.28	2.5	0.014	1.8	0.07	0.37	0.71	0.17	0.86	0.98	0.33	1.5	0.14	2.2	0.032	-0.29	0.77	1.4	0.16	0.64	0.52	1.4	0.16
MonoStim.bisque4	-0.9	0.37	3	0.0033	2.8	0.0052	2.6	0.01	-0.31	0.75	1.6	0.12	0.43	0.67	-0.33	0.74	0.91	0.37	-0.15	0.88	0.87	0.39	0.36	0.72	-0.11	0.91	0.24	0.81
MonoStim.orangered4	-0.93	0.35	4	8.8e-05	3.2	0.0015	3.9	0.00013	0.87	0.39	-0.12	0.91	0.11	0.91	-0.53	0.6	1.4	0.17	0.61	0.54	0.63	0.53	0.8	0.43	-0.37	0.72	0.45	0.66
MonoStim.darkolivegreen	-0.42	0.68	1.9	0.054	2	0.043	1.6	0.12	-0.6	0.55	-0.13	0.89	-0.67	0.5	0.87	0.39	0.92	0.36	-0.6	0.55	-0.055	0.96	-0.094	0.93	0.81	0.42	0.37	0.71
MonoStim.ivory	-2.1	0.04	1.9	0.053	1.8	0.071	1.7	0.092	-0.28	0.78	0.91	0.36	-1.7	0.1	1.3	0.19	1.1	0.27	-1.2	0.23	-0.17	0.87	-1.2	0.25	1.7	0.09	0.12	0.9
