## Supplementary Table 5 for "Cell type- and state- resolved immune transcriptomic profiling identifies glucocorticoid-responsive molecular defects in multiple sclerosis T cells"

### Sheet: Supplementary_Table_7
hgnc_symbol	Leukemic cells (ALL)	PBMC (healthy)
ABLIM3	NA	upregulated
ACSL1	NA	upregulated
ADORA2A	downregulated	NA
ADORA3	NA	upregulated
ALOX15B	NA	upregulated
AMPH	NA	upregulated
ANG	NA	upregulated
APBA2	NA	upregulated
ATF5	NA	downregulated
BLM	NA	upregulated
BTG1	upregulated	NA
BYSL	downregulated	NA
C18orf1	upregulated	NA
CCND3	NA	upregulated
CCR5	NA	downregulated
CD163	NA	upregulated
CD9	NA	downregulated
CD93	NA	upregulated
CEBPD	upregulated	upregulated
CPM	NA	upregulated
CRISPLD2	NA	upregulated
CSF2RB	NA	downregulated
CSNK1D	upregulated	NA
CX3CR1	NA	downregulated
CXCL8	NA	downregulated
CYP1A1	downregulated	NA
DNAJB1	NA	upregulated
DNMBP	NA	upregulated
DSIPI	upregulated	NA
DUSP1	upregulated	upregulated
DUSP10	upregulated	NA
ECHDH3	NA	upregulated
EIF2C2	upregulated	NA
ETS2	NA	upregulated
FAR2	NA	upregulated
FCGR2B	NA	downregulated
FKBP5	upregulated	upregulated
FLJ23861	upregulated	NA
FLT3	NA	upregulated
FPR3	NA	downregulated
GABPB2	upregulated	NA
GFOD1	NA	upregulated
GK	upregulated	NA
GM2A	upregulated	NA
HSPA1B	NA	upregulated
HSPA6	NA	upregulated
HSPH1	NA	upregulated
IGHG1	downregulated	NA
IL1R2	NA	upregulated
IL1RN	NA	downregulated
IMP3	upregulated	NA
INSR	upregulated	NA
IRAK3	NA	upregulated
IRS2	upregulated	upregulated
ISG20	upregulated	upregulated
KCTD12	upregulated	NA
KIAA0226L	NA	downregulated
KIF13B	NA	upregulated
KLF9	upregulated	NA
KMO	NA	downregulated
LIMK2	upregulated	NA
MAN2A2	NA	upregulated
MAP2K1	upregulated	NA
MDS018	downregulated	NA
METTL7A	NA	upregulated
MRPS16	downregulated	NA
MYH9	upregulated	NA
MYOF	NA	downregulated
NDFIP1	NA	upregulated
NFIL3	upregulated	NA
NLGN4X	downregulated	NA
NMT2	downregulated	NA
NQO2	downregulated	NA
NUDT18	downregulated	NA
OLR1	NA	downregulated
P2RX5	NA	upregulated
PEA15	NA	downregulated
PELI1	NA	upregulated
PER1	NA	upregulated
PFKP	upregulated	NA
PGK1	upregulated	NA
PHC2	NA	upregulated
PLA2G7	NA	downregulated
POLR1E	NA	upregulated
PRG1	upregulated	NA
PTK2B	NA	upregulated
RAB31	NA	upregulated
RARRES3	downregulated	NA
RGS1	NA	upregulated
RHOB	NA	upregulated
RNASE1	NA	upregulated
RNASE6	NA	upregulated
RNF111	upregulated	NA
RNF38	upregulated	NA
SAP30	NA	upregulated
SDC2	upregulated	NA
SERPINE1	NA	upregulated
SESN1	NA	upregulated
SFMBT1	NA	upregulated
SGK	upregulated	NA
SLA	NA	upregulated
SLAMF7	NA	downregulated
SLC1A3	NA	upregulated
SLC25A37	NA	upregulated
SLC29A3	downregulated	NA
SLCO4A1	NA	upregulated
SNF1LK	upregulated	NA
SOCS1	upregulated	NA
SPON2	upregulated	upregulated
SPRY1	NA	upregulated
SPTLC2	NA	upregulated
STAT1	downregulated	NA
TBC1D8	NA	upregulated
THEM43	upregulated	NA
TLR2	NA	upregulated
TMEM2	NA	upregulated
TNFAIP3	upregulated	NA
TPST1	NA	upregulated
TRAF1	NA	downregulated
TRDC	NA	downregulated
TSC22D3	NA	upregulated
TUBA1	upregulated	NA
TXNIP	upregulated	NA
VIPR1	NA	upregulated
VSIG4	NA	upregulated
ZBTB16	upregulated	upregulated
ZFP36L2	upregulated	NA
