## Supplementary Table 6 for "Cell type- and state- resolved immune transcriptomic profiling identifies glucocorticoid-responsive molecular defects in multiple sclerosis T cells"

### Sheet: Supplementary_Table_9
cell type	outcome variable	gene_ID	hgnc_symbol	chromosome	entrezgene	average TPM	log fold change	t statistics	p value	adjusted p value
TnUnstim	BPF slope	ENSG00000175471	MCTP1	5	79772	2.24961	0.323862	6.47676	1.07e-08	0.00112572
TnUnstim	BPF slope	ENSG00000225484	NUTM2B-AS1	10	101060691	34.2443	-0.254259	-5.51403	5.39e-07	0.0284103
TnUnstim	BPF slope	ENSG00000166881	NEMP1	12	23306	7.56182	-0.251643	-5.37635	9.29e-07	0.032652
TnUnstim	EDSS change	ENSG00000279340		17	NA	8.34558	0.934116	5.6189	1.71e-07	0.0180504
TnUnstim	lesion log slope	ENSG00000106460	TMEM106B	7	54664	30.3844	0.167914	5.57728	4.18e-07	0.0441022
TnUnstim	MS MHC PRS	ENSG00000140943	MBTPS1	16	8720	37.0469	0.0627935	5.33256	4.01e-07	0.0422494
TmemUnstim	BPF	ENSG00000172794	RAB37	17	326624	22.9939	-0.169275	-5.35695	6.36e-07	0.0415852
TmemUnstim	BPF	ENSG00000019582	CD74	5	972	288.368	-0.105412	-5.30938	7.76e-07	0.0415852
TmemUnstim	MS MHC PRS	ENSG00000198502	HLA-DRB5	6	3127	6.27907	0.847644	10.2627	2.35e-18	2.52e-13
TmemUnstim	MS MHC PRS	ENSG00000196126	HLA-DRB1	6	3123	19.2082	0.562258	9.91793	1.65e-17	8.82e-13
TmemUnstim	MS MHC PRS	ENSG00000114107	CEP70	3	80321	4.45571	0.150702	5.49244	2.08e-07	0.0074377
TmemUnstim	MS total PRS	ENSG00000198502	HLA-DRB5	6	3127	6.27907	0.686603	7.93073	9.83e-13	1.05e-07
TmemUnstim	MS total PRS	ENSG00000196126	HLA-DRB1	6	3123	19.2082	0.43116	6.01727	1.78e-08	0.000951663
MonoUnstim	BPF slope	ENSG00000103510	KAT8	16	84148	20.2418	0.167096	6.41825	1.37e-08	0.00140965
MonoUnstim	MS MHC PRS	ENSG00000198502	HLA-DRB5	6	3127	293.83	1.41684	11.2648	4.97e-21	4.82e-16
MonoUnstim	MS MHC PRS	ENSG00000196126	HLA-DRB1	6	3123	775.707	0.493207	11.1556	9.34e-21	4.82e-16
MonoUnstim	MS MHC PRS	ENSG00000232629	HLA-DQB2	6	3120	6.94355	-0.48048	-5.12487	1.04e-06	0.0356697
MonoUnstim	MS total PRS	ENSG00000196126	HLA-DRB1	6	3123	775.707	0.392704	7.66392	3.49e-12	3.61e-07
MonoUnstim	MS total PRS	ENSG00000198502	HLA-DRB5	6	3127	293.83	1.12433	6.65779	6.84e-10	3.53e-05
TnStim	BPF	ENSG00000198429	ZNF69	19	7620	4.56936	-0.173904	-6.02015	3.56e-08	0.00390465
TnStim	BPF slope	ENSG00000153914	SREK1	5	140890	38.5506	-0.158541	-5.81835	2.1e-07	0.0230924
TnStim	lesion log slope	ENSG00000237329		1	NA	10.4529	-0.26756	-6.55113	1.17e-08	0.0012792
TnStim	MS MHC PRS	ENSG00000196126	HLA-DRB1	6	3123	4.09214	0.453436	7.43131	1.5e-11	1.64e-06
TmemStim	lesion log slope	ENSG00000167460	TPM4	19	7171	64.4448	0.198573	5.92351	1.35e-07	0.0147255
TmemStim	lesion log slope	ENSG00000225224	RPS27AP12	7	NA	3.97016	0.401596	5.62065	4.4e-07	0.0240513
TmemStim	MS MHC PRS	ENSG00000198502	HLA-DRB5	6	3127	4.1133	0.820167	9.13051	1.39e-15	1.52e-10
TmemStim	MS MHC PRS	ENSG00000196126	HLA-DRB1	6	3123	16.6389	0.561303	8.81008	8.22e-15	4.49e-10
MonoStim	lesion log slope	ENSG00000146416	AIG1	6	51390	2.43526	-0.311739	-5.76745	2.64e-07	0.0258061
MonoStim	MS MHC PRS	ENSG00000196126	HLA-DRB1	6	3123	547.86	0.468592	10.0979	1.18e-17	1.15e-12
MonoStim	MS MHC PRS	ENSG00000198502	HLA-DRB5	6	3127	181.632	1.21124	8.99029	4.87e-15	2.38e-10
MonoStim	MS total PRS	ENSG00000198502	HLA-DRB5	6	3127	181.632	1.09331	8.56476	4.79e-14	4.68e-09
MonoStim	MS total PRS	ENSG00000196126	HLA-DRB1	6	3123	547.86	0.3738	6.74489	6.01e-10	2.94e-05
